# Development and validation of serological markers for detecting recent exposure to *Plasmodium vivax* infection

**DOI:** 10.1101/481168

**Authors:** Rhea J. Longley, Michael T. White, Eizo Takashima, Jessica Brewster, Masayuki Morita, Matthias Harbers, Leanne J. Robinson, Fumie Matsuura, Shih-Jung Zoe Liu, Connie S. N. Li-Wai-Suen, Wai-Hong Tham, Julie Healer, Christele Huon, Chetan E. Chitnis, Wang Nguitragool, Wuelton Monteiro, Carla Proietti, Denise L. Doolan, Xavier C. Ding, Iveth J. Gonzalez, James Kazura, Marcus Lacerda, Jetsumon Sattabongkot, Takafumi Tsuboi, Ivo Mueller

**Affiliations:** Population Health and Immunity Division, Walter and Eliza Hall Institute of Medical Research, Melbourne, Australia; Department of Medical Biology, University of Melbourne, Melbourne, Australia.; Mahidol Vivax Research Unit, Faculty of Tropical Medicine, Mahidol University, Bangkok, Thailand.; Malaria Parasites & Hosts Unit, Department of Parasites & Insect Vectors, Institut Pasteur, Paris, France.; Division of Malaria Research, Proteo-Science Center, Ehime University, Matsuyama, Japan.; CellFree Sciences Co., Ltd., Yokohama, Japan.; Burnet Institute, Melbourne, Australia.; Infection and Immunity Division, Walter and Eliza Hall Institute of Medical Research, Melbourne, Australia.; Malaria Parasite Biology and Vaccines, Department of Parasites & Insect Vectors, Institut Pasteur, Paris, France.; Department of Molecular Tropical Medicine and Genetics, Faculty of Tropical Medicine, Mahidol University, Bangkok, Thailand.; Fundacão de Medicina Tropical Dr. Heitor Vieira Dourado, Manaus, Brazil.; Universidade do Estado do Amazonas, Manaus, Brazil.; Centre for Molecular Therapeutics, Australian Institute of Tropical Health and Medicine, James Cook University, Cairns, Australia.; QIMR Berghofer Medical Research Institute, Brisbane, Australia.; Foundation for Innovative New Diagnostics, Geneva, Switzerland.; Center for Global Health and Diseases, Case Western Reserve University, Cleveland, United States.; Instituto Leônicas & Maria Deane (Fiocruz), Manaus, Brazil.; RIKEN Center for Integrated Medical Sciences (IMS), Yokohama, Japan.

**Author notes:** These authors contributed equally (Rhea J. Longley, Michael T. White).

**Keywords:** malaria, *Plasmodium vivax*, serological markers, exposure, surveillance, naturally acquired immunity, hypnozoites, malaria elimination, RBP2b, RAMA, MSP1, MSP3, MSP8, EBP, Pv-fam-a

## Abstract

In order to accelerate towards malaria elimination, improved targeting of limited resources is essential. A major gap in our elimination toolkit for *Plasmodium vivax* malaria is the identification of individuals carrying arrested liver stages, called hypnozoites. These clinically silent but frequently relapsing hypnozoites are key to *P. vivax* persistence. Whilst hypnozoites cannot be directly detected, individuals who have had recent exposure to *P. vivax* and have not been treated are likely to harbor these parasites. By measuring IgG antibody responses to over 300 *P. vivax* proteins, a panel of serological markers capable of detecting exposure to *P. vivax* infections in the prior 9-month period was identified and validated. Using antibody responses to 8 *P. vivax* proteins, 80% sensitivity and specificity for detecting recent infections were achieved in three independent studies conducted in Thailand, Brazil and the Solomon Islands. As these individuals have a high likelihood of harboring hypnozoites, the suite of these 8 antibody responses can serve as biomarkers for the identification of individuals who should be targeted for treatment with liver-stage drugs such as primaquine and tafenoquine in mass drug administration programs aimed at controlling and eliminating *P. vivax* malaria.

**One Sentence Summary:** The manuscript describes identification and validation of a novel panel of P. vivax proteins that can be used to detect recent exposure to P. vivax infections within the prior 9 months.
