## Supplementary material for "Development and validation of serological markers for detecting recent exposure to *Plasmodium vivax* infection"

### Sheet: data
Protein	Thai_r_mean	Thai_r_mean_low	Thai_r_mean_high	Thai_d_half	Thai_d_half_low	Thai_d_half_high	Braz_r_mean	Braz_r_mean_low	Braz_r_mean_high	Braz_d_half	Braz_d_half_low	Braz_d_half_high
PVX_092275	-0.0012	-0.0027	0.0003	565	254	Inf	-0.0012	-0.0028	0.0004	583	248	Inf
PVX_089345	-0.0033	-0.006	-0.0005	213	115	1384	-0.0025	-0.0051	0	276	137	Inf
PVX_000995	-0.0107	-0.0142	-0.0071	65	49	97	-0.0095	-0.0151	-0.0038	73	46	180
PVX_113225	-0.0043	-0.006	-0.0025	163	115	277	-0.0095	-0.0146	-0.0044	73	48	157
PVX_110970	-0.0154	-0.0209	-0.0098	45	33	70	-0.0097	-0.0149	-0.0045	71	46	155
PVX_099670	-0.0084	-0.0123	-0.0046	82	57	151	-0.0022	-0.0051	0.0007	313	136	Inf
PVX_091500	-0.0023	-0.0031	-0.0014	306	224	485	-0.0027	-0.0041	-0.0013	257	171	518
PVX_080225	-0.0101	-0.0145	-0.0058	68	48	120	-0.0012	-0.0039	0.0014	562	178	Inf
PVX_115355	-0.0175	-0.025	-0.0099	40	28	70	-0.0044	-0.0079	-0.0009	158	88	777
PVX_111470-01	-0.0016	-0.0024	-0.0009	425	294	771	-0.0024	-0.0037	-0.0011	289	190	612
PVX_086150	-0.001	-0.0015	-0.0004	713	451	1710	-0.002	-0.0029	-0.0011	346	236	649
PVX_090255	-0.0021	-0.0032	-0.0009	338	218	749	-0.0064	-0.0106	-0.0023	108	65	305
PVX_113775	-0.005	-0.0087	-0.0014	138	80	489	-0.0187	-0.0272	-0.0102	37	26	68
PVX_099035	-0.0076	-0.0109	-0.0044	91	64	158	-0.0053	-0.0105	0	132	66	802254
PVX_097700	-0.0031	-0.0053	-0.0008	226	131	825	-0.0065	-0.0105	-0.0025	107	66	279
PVX_083420	-0.0061	-0.0097	-0.0026	113	71	270	-0.0085	-0.0145	-0.0024	82	48	285
PVX_082680	-0.0096	-0.0145	-0.0048	72	48	146	-0.0074	-0.0131	-0.0017	94	53	420
PVX_090945	-0.0042	-0.0069	-0.0014	166	100	488	-0.0007	-0.0022	0.0008	948	308	Inf
PVX_099975	-0.0103	-0.0148	-0.0058	67	47	119	-0.0057	-0.011	-0.0004	122	63	1654
PVX_112705	-0.0015	-0.0023	-0.0008	448	308	820	-0.0016	-0.0027	-0.0006	422	255	1230
PVX_091435	-0.0021	-0.0043	0.0002	332	160	Inf	-0.0008	-0.0021	0.0005	843	327	Inf
PVX_085445-1	-0.0046	-0.0078	-0.0015	149	89	463	-0.0011	-0.0029	0.0007	612	235	Inf
PVX_087110	-0.0045	-0.0063	-0.0027	154	110	253	-0.0068	-0.0115	-0.002	102	60	339
PVX_003905	-0.0135	-0.0183	-0.0086	52	38	80	-0.0067	-0.0133	-0.0001	104	52	11108
PVX_123685-02	-0.0016	-0.0022	-0.0011	424	316	642	-0.0019	-0.003	-0.0009	362	235	794
PVX_000975	-0.0087	-0.0127	-0.0047	80	55	148	-0.0033	-0.0076	0.001	212	92	Inf
PVX_090215	-0.011	-0.0151	-0.0069	63	46	101	-0.0073	-0.012	-0.0026	95	58	269
PVX_084720	-0.0073	-0.0106	-0.0041	95	66	170	-0.0093	-0.0144	-0.0043	74	48	162
PVX_092275	-0.0012	-0.0027	0.0003	565	254	Inf	-0.0012	-0.0028	0.0004	583	248	Inf
PVX_003800	-0.0083	-0.0113	-0.0052	84	61	132	-0.0134	-0.02	-0.0068	52	35	101
PVX_112655	-0.0035	-0.0058	-0.0012	197	119	583	-0.0072	-0.0107	-0.0037	96	65	186
PVX_096350	-0.0058	-0.0094	-0.0022	120	74	320	-0.0025	-0.0053	0.0002	273	130	Inf
PVX_088850	-0.0065	-0.0106	-0.0023	107	65	300	-0.0023	-0.0052	0.0006	301	134	Inf
PVX_085445	0.0022	-0.0021	0.0065	Inf	336	Inf	-0.0044	-0.0089	0	156	78	Inf
PVX_101590	-0.0052	-0.009	-0.0014	133	77	481	-0.0022	-0.0059	0.0016	318	117	Inf
PVX_116695	-0.01	-0.0139	-0.0061	70	50	114	-0.0062	-0.0109	-0.0014	113	63	502
PVX_112675	-0.0015	-0.0022	-0.0007	478	308	1062	-0.0029	-0.0041	-0.0017	240	169	413
PVX_101500	-0.0122	-0.016	-0.0084	57	43	83	-0.0079	-0.0145	-0.0014	88	48	505
PVX_092245	-0.0031	-0.0057	-0.0006	220	122	1147	-0.0008	-0.0019	0.0004	892	359	Inf
PVX_090145	-0.0031	-0.0042	-0.002	223	165	343	-0.0036	-0.0055	-0.0018	190	126	388
PVX_087140	-0.0088	-0.012	-0.0056	79	58	124	-0.0075	-0.0121	-0.003	92	57	233
PVX_118525	-0.0097	-0.0147	-0.0046	72	47	150	-0.0026	-0.0067	0.0015	266	103	Inf
PVX_094350	-0.0033	-0.0048	-0.0018	209	143	385	-0.0049	-0.0086	-0.0013	141	81	553
PVX_101485	-0.0057	-0.0087	-0.0027	122	80	257	-0.0021	-0.0045	0.0003	335	155	Inf
PVX_041190	-0.008	-0.0113	-0.0046	87	61	149	-0.0063	-0.0115	-0.001	111	60	723
PVX_083560	-0.0084	-0.0123	-0.0046	82	56	152	-0.0106	-0.0167	-0.0046	65	42	152
PVX_117005	-0.0101	-0.0145	-0.0058	68	48	119	-0.0077	-0.013	-0.0023	90	53	299
PVX_111470-02	-0.0075	-0.0114	-0.0035	93	61	196	-0.011	-0.0166	-0.0054	63	42	129
PVX_099980	-0.0072	-0.0089	-0.0054	97	78	128	-0.012	-0.0155	-0.0085	58	45	82
PVX_115045	-0.0144	-0.0195	-0.0093	48	36	75	-0.0179	-0.0253	-0.0105	39	27	66
PVX_114145	-0.0025	-0.0035	-0.0015	279	198	468	-0.0042	-0.0065	-0.002	164	107	351
PVX_096280	-0.013	-0.0178	-0.0082	53	39	85	-0.0033	-0.0071	0.0005	210	98	Inf
PVX_097710	-0.0077	-0.0119	-0.0035	90	58	198	-0.0053	-0.0104	-0.0003	130	66	2743
PVX_089330	-0.0041	-0.0069	-0.0013	170	100	548	-0.0016	-0.0038	0.0006	430	182	Inf
PVX_082675	-0.0039	-0.0051	-0.0026	180	135	269	-0.0108	-0.0169	-0.0047	64	41	146
PVX_094670	-0.0055	-0.0088	-0.0023	125	79	307	-0.0027	-0.0058	0.0003	256	120	Inf
PVX_099975	-0.0103	-0.0148	-0.0058	67	47	119	-0.0057	-0.011	-0.0004	122	63	1654
PVX_088810	-0.0124	-0.0169	-0.0078	56	41	88	-0.0059	-0.011	-0.0008	117	63	866
PVX_117385	-0.0042	-0.0061	-0.0022	167	113	319	-0.0076	-0.0142	-0.0009	92	49	797
PVX_085445-2	-0.0087	-0.0125	-0.0049	80	55	142	-0.0006	-0.0019	0.0006	1074	372	Inf
PVX_118445	-0.0082	-0.012	-0.0044	85	58	158	-0.0018	-0.004	0.0005	392	173	Inf
PVX_003905	-0.0135	-0.0183	-0.0086	52	38	80	-0.0067	-0.0133	-0.0001	104	52	11108
PVX_123685-03	-0.0021	-0.003	-0.0012	330	230	583	-0.0032	-0.0051	-0.0014	213	135	503
PVX_000975	-0.0087	-0.0127	-0.0047	80	55	148	-0.0033	-0.0076	0.001	212	92	Inf
PVX_085980	-0.0099	-0.0153	-0.0046	70	45	152	-0.0111	-0.0179	-0.0043	63	39	162
PVX_096070	-0.007	-0.0107	-0.0033	99	65	210	-0.0036	-0.0077	0.0005	195	90	Inf
PVX_092995	-0.0099	-0.0128	-0.007	70	54	99	-0.016	-0.0241	-0.008	43	29	87
PVX_099980	-0.0072	-0.0089	-0.0054	97	78	128	-0.012	-0.0155	-0.0085	58	45	82
PVX_003805	-0.0083	-0.0119	-0.0047	84	58	148	-0.0104	-0.0159	-0.005	66	44	140
PVX_112660	-0.0104	-0.0156	-0.0052	66	44	132	-0.0032	-0.0064	0	217	109	46520
PVX_092070	-0.0047	-0.0069	-0.0025	147	100	277	-0.0099	-0.0158	-0.0041	70	44	168
PVX_090260	-0.0082	-0.0114	-0.0049	85	61	142	-0.0094	-0.0153	-0.0034	74	45	201
PVX_084970	-0.003	-0.0058	-0.0001	235	120	4939	-0.0079	-0.0134	-0.0023	88	52	303
PVX_119355	-0.0067	-0.0097	-0.0036	104	72	191	-0.0065	-0.012	-0.0011	106	58	652
PVX_121945	-0.011	-0.0144	-0.0076	63	48	91	-0.0046	-0.0088	-0.0003	152	78	2449
PVX_080665	-0.0043	-0.0059	-0.0026	162	117	267	-0.0075	-0.0125	-0.0025	93	56	275
PVX_101530	-0.002	-0.0029	-0.0011	346	239	629	-0.0025	-0.0039	-0.0011	274	177	608
PVX_087680	-0.0047	-0.0067	-0.0026	149	103	271	-0.0098	-0.015	-0.0047	70	46	149
PVX_091735	-0.0042	-0.0064	-0.0021	164	108	335	-0.0089	-0.0141	-0.0037	78	49	185
PVX_097930	-0.0117	-0.0168	-0.0066	59	41	106	-0.009	-0.0167	-0.0013	77	41	553
PVX_121875	-0.0036	-0.0047	-0.0025	192	147	275	-0.0044	-0.0075	-0.0013	158	92	553
PVX_094350	-0.0033	-0.0048	-0.0018	209	143	385	-0.0049	-0.0086	-0.0013	141	81	553
PVX_116725	-0.0101	-0.0136	-0.0067	68	51	104	-0.0088	-0.015	-0.0027	78	46	253
PVX_058190	-0.0027	-0.0037	-0.0016	261	187	435	-0.0057	-0.009	-0.0023	123	77	304
PVX_098915	-0.004	-0.0069	-0.0012	171	100	599	-0.0084	-0.014	-0.0029	82	49	243
PVX_117880	-0.0021	-0.0028	-0.0014	335	248	513	-0.0021	-0.0033	-0.0009	327	210	744
PVX_090970	-0.0139	-0.0187	-0.0092	50	37	75	-0.0158	-0.023	-0.0086	44	30	81
PVX_099980	-0.0072	-0.0089	-0.0054	97	78	128	-0.012	-0.0155	-0.0085	58	45	82
PVX_114515	-0.0107	-0.0147	-0.0067	65	47	103	-0.01	-0.0151	-0.0048	70	46	145
PVX_082710	-0.0074	-0.0112	-0.0036	94	62	192	-0.0032	-0.0069	0.0004	214	101	Inf
PVX_084775	-0.0073	-0.0113	-0.0033	95	61	211	-0.0128	-0.0209	-0.0047	54	33	146
PVX_097710	-0.0077	-0.0119	-0.0035	90	58	198	-0.0053	-0.0104	-0.0003	130	66	2743
PVX_082430	-0.0115	-0.0169	-0.0061	60	41	114	-0.0063	-0.0118	-0.0007	111	59	1005
PVX_082670	-0.0069	-0.0093	-0.0045	101	74	155	-0.0107	-0.0156	-0.0058	65	44	119
PVX_002510	-0.0081	-0.0115	-0.0046	86	60	150	-0.0087	-0.0139	-0.0034	80	50	201
PVX_099975	-0.0103	-0.0148	-0.0058	67	47	119	-0.0057	-0.011	-0.0004	122	63	1654
PVX_101510	-0.0106	-0.0149	-0.0064	65	47	108	-0.0073	-0.0115	-0.003	95	60	231
PVX_003795	-0.0038	-0.0063	-0.0013	183	110	548	-0.0018	-0.0045	0.0009	389	154	Inf
PVX_089385	-0.0018	-0.0024	-0.0012	383	285	581	-0.002	-0.0031	-0.0009	342	222	742
PVX_084680	-0.0083	-0.0112	-0.0054	84	62	128	-0.0078	-0.0138	-0.0017	89	50	399
PVX_003905	-0.0135	-0.0183	-0.0086	52	38	80	-0.0067	-0.0133	-0.0001	104	52	11108
PVX_122580	-0.0087	-0.013	-0.0043	80	53	160	-0.0019	-0.0044	0.0005	360	159	Inf
PVX_100670	-0.0112	-0.0157	-0.0067	62	44	103	-0.0063	-0.0123	-0.0002	110	56	3053
PVX_087670	-0.0034	-0.0048	-0.002	203	143	347	-0.0081	-0.0136	-0.0027	85	51	256
PVX_088870	-0.0031	-0.0048	-0.0015	220	144	473	-0.0082	-0.0133	-0.003	85	52	227
PVX_109280	-0.0024	-0.0035	-0.0014	286	200	503	-0.004	-0.0065	-0.0015	173	106	471
PVX_082735	-0.0068	-0.0098	-0.0037	102	71	185	-0.0129	-0.0188	-0.007	54	37	100
PVX_119625	-0.0095	-0.0133	-0.0058	73	52	120	-0.0086	-0.0149	-0.0023	81	47	304
PVX_112665	-0.0134	-0.0207	-0.0061	52	34	115	-0.0123	-0.0203	-0.0044	56	34	159
PVX_091710-01	-0.0021	-0.0028	-0.0013	337	247	528	-0.0025	-0.0037	-0.0013	278	187	545
PVX_090275	-0.0019	-0.003	-0.0009	358	232	785	-0.0041	-0.0068	-0.0014	168	102	482
PVX_123975	-0.0124	-0.0178	-0.007	56	39	99	-0.0023	-0.0059	0.0013	301	118	Inf
PVX_110960	-0.0082	-0.0113	-0.0051	85	61	137	-0.0029	-0.0075	0.0018	240	92	Inf
PVX_003520	-0.0079	-0.0118	-0.0039	88	59	180	-0.0022	-0.0059	0.0016	319	117	Inf
PVX_080305	-0.0076	-0.0109	-0.0043	92	64	162	-0.0043	-0.0082	-0.0004	162	85	1908
PVX_114620	-0.0091	-0.0132	-0.0049	77	52	143	-0.0081	-0.014	-0.0022	86	49	320
PVX_081550	-0.007	-0.0105	-0.0034	99	66	204	-0.0055	-0.0101	-0.0008	126	68	840
PVX_081845	-0.0062	-0.0091	-0.0034	111	76	202	-0.0092	-0.0147	-0.0037	75	47	188
PVX_079980	-0.0102	-0.0139	-0.0066	68	50	106	-0.0059	-0.0107	-0.0011	117	65	605
PVX_096990	-0.0065	-0.0091	-0.0039	107	76	177	-0.0066	-0.0112	-0.002	105	62	350
PVX_001725	-0.0022	-0.003	-0.0014	314	229	500	-0.0029	-0.0047	-0.0012	236	147	586
PVX_095035-01	-0.0074	-0.0124	-0.0024	94	56	295	-0.0017	-0.0048	0.0015	412	144	Inf
PVX_067190	-0.0024	-0.0043	-0.0005	286	161	1266	-0.0011	-0.0028	0.0006	631	244	Inf
PVX_116825	-0.0031	-0.0043	-0.0019	225	162	370	-0.0106	-0.0177	-0.0035	65	39	198
PVX_117880	-0.0021	-0.0028	-0.0014	335	248	513	-0.0021	-0.0033	-0.0009	327	210	744
PVX_087915	-0.0044	-0.0086	-0.0003	156	81	2185	-0.0039	-0.0084	0.0006	177	83	Inf
PVX_082685	-0.0072	-0.0116	-0.0029	96	60	243	-0.012	-0.0184	-0.0055	58	38	125
PVX_001975	-0.011	-0.0166	-0.0054	63	42	128	-0.0043	-0.0094	0.0007	160	74	Inf
PVX_097590	-0.0066	-0.0104	-0.0029	105	67	243	-0.0026	-0.0053	0.0001	270	132	Inf
PVX_092615	-0.0059	-0.0084	-0.0034	117	82	204	-0.0098	-0.0154	-0.0041	71	45	169
PVX_097720	-0.0026	-0.0035	-0.0018	263	198	389	-0.0031	-0.0046	-0.0015	225	149	459
PVX_091990	-0.0052	-0.007	-0.0034	134	100	206	-0.0081	-0.013	-0.0032	86	53	218
PVX_082665	-0.004	-0.0054	-0.0025	174	128	274	-0.0071	-0.0107	-0.0035	98	65	199
PVX_089845	-0.0092	-0.0133	-0.005	76	52	138	-0.0032	-0.0065	0.0001	216	106	Inf
PVX_099975	-0.0103	-0.0148	-0.0058	67	47	119	-0.0057	-0.011	-0.0004	122	63	1654
PVX_112670	-0.0011	-0.0016	-0.0005	650	428	1350	-0.0022	-0.0031	-0.0012	317	221	563
PVX_097745	-0.0026	-0.0049	-0.0003	267	143	2052	-0.0013	-0.0025	0	552	276	275058
PVX_003555-1	-0.0036	-0.005	-0.0021	195	140	323	-0.006	-0.0097	-0.0023	115	71	302
PVX_084475-01	-0.0097	-0.0133	-0.0062	71	52	112	-0.014	-0.0223	-0.0058	49	31	120
PVX_001020	-0.0118	-0.0161	-0.0074	59	43	93	-0.0037	-0.0073	-0.0001	187	95	5145
PVX_094690	-0.0029	-0.0037	-0.0021	241	188	338	-0.0021	-0.0032	-0.001	329	214	713
PVX_090270	-0.0065	-0.0089	-0.0041	107	78	171	-0.007	-0.0112	-0.0028	99	62	247
PVX_119230	-0.0102	-0.0142	-0.0062	68	49	112	-0.0016	-0.0039	0.0007	421	176	Inf
PVX_118680	-0.0105	-0.0145	-0.0064	66	48	108	-0.0054	-0.0102	-0.0006	128	68	1117
PVX_101525	-0.0029	-0.0043	-0.0014	243	160	501	-0.0037	-0.0075	0.0001	187	93	Inf
PVX_119355	-0.0067	-0.0097	-0.0036	104	72	191	-0.0065	-0.012	-0.0011	106	58	652
PVX_121920	-0.0081	-0.0116	-0.0046	85	60	149	-0.0056	-0.0104	-0.0008	124	67	863
PVX_125730	-0.0079	-0.0112	-0.0045	88	62	153	-0.0102	-0.0161	-0.0043	68	43	160
PVX_091710-02	-0.0097	-0.0133	-0.0061	71	52	113	-0.0124	-0.0184	-0.0065	56	38	107
PVX_092990	-0.0034	-0.0047	-0.0021	204	147	332	-0.0039	-0.0064	-0.0014	176	108	483
PVX_122865	-0.0115	-0.0162	-0.0067	61	43	104	-0.0045	-0.0091	0	153	76	Inf
PVX_001715	-0.0045	-0.0064	-0.0027	153	109	258	-0.0075	-0.0129	-0.0021	92	54	332
PVX_082595	-0.0086	-0.0116	-0.0056	80	60	123	-0.0069	-0.0121	-0.0017	101	57	416
PVX_094310	-0.0098	-0.0144	-0.0053	71	48	132	-0.0069	-0.0121	-0.0018	100	57	385
PVX_122965	-0.0057	-0.0096	-0.0018	121	72	387	-0.005	-0.0092	-0.0007	140	75	1023
PVX_095435	-0.0001	-0.0004	0.0001	5477	1767	Inf	-0.0002	-0.0006	0.0002	3629	1212	Inf
PVX_096020	-0.01	-0.0134	-0.0066	69	52	105	-0.0128	-0.0201	-0.0055	54	35	127
PVX_080120	-0.0128	-0.0167	-0.0088	54	41	78	-0.0104	-0.0165	-0.0042	67	42	166
PVX_121910	-0.0022	-0.003	-0.0015	310	232	469	-0.0027	-0.0041	-0.0013	257	170	522
PVX_094920	-0.0024	-0.0031	-0.0016	293	222	430	-0.0042	-0.0065	-0.0019	166	107	371
PVX_095035-02	-0.0029	-0.0052	-0.0006	241	134	1196	-0.0015	-0.0043	0.0013	461	161	Inf
PVX_102635	-0.0032	-0.0044	-0.002	219	159	353	-0.0069	-0.0109	-0.0029	100	64	239
PVX_099705	-0.0039	-0.0067	-0.0011	178	103	657	-0.0012	-0.0034	0.001	580	205	Inf
PVX_117880	-0.0021	-0.0028	-0.0014	335	248	513	-0.0021	-0.0033	-0.0009	327	210	744
PVX_097577	-0.0056	-0.0089	-0.0023	123	78	297	-0.0017	-0.0051	0.0016	399	136	Inf
PVX_080100	-0.0029	-0.0039	-0.002	236	178	353	-0.0071	-0.0118	-0.0024	97	59	288
PVX_081760	-0.0099	-0.0137	-0.0062	70	51	111	-0.0073	-0.0126	-0.002	95	55	344
PVX_003985	-0.0059	-0.0087	-0.0031	117	79	223	-0.0113	-0.0166	-0.0059	61	42	117
PVX_111065	-0.0063	-0.0091	-0.0036	109	76	194	-0.0171	-0.0244	-0.0097	41	28	71
PVX_097725	-0.0074	-0.0108	-0.004	94	64	173	-0.0176	-0.0245	-0.0107	39	28	65
PVX_088910	-0.0076	-0.0102	-0.0049	92	68	142	-0.0146	-0.0209	-0.0084	47	33	82
PVX_082655	-0.0038	-0.0051	-0.0025	181	135	277	-0.0086	-0.0126	-0.0045	81	55	152
PVX_079800	-0.0072	-0.0109	-0.0036	96	64	191	-0.0075	-0.0133	-0.0018	92	52	396
PVX_097625	-0.0041	-0.0055	-0.0027	169	127	254	-0.0093	-0.013	-0.0057	74	53	121
PVX_096055	-0.0012	-0.0018	-0.0006	580	394	1102	-0.002	-0.0029	-0.001	354	238	690
PVX_115030	-0.0004	-0.0012	0.0004	1602	566	Inf	-0.0024	-0.0049	0.0001	293	142	Inf
PVX_084475-02	-0.0111	-0.0165	-0.0056	63	42	123	-0.0085	-0.0136	-0.0034	82	51	206
PVX_001715	-0.0045	-0.0064	-0.0027	153	109	258	-0.0075	-0.0129	-0.0021	92	54	332
PVX_093680	-0.0118	-0.0179	-0.0058	59	39	119	-0.0024	-0.0049	0.0001	286	141	Inf
PVX_090250	-0.0037	-0.0067	-0.0008	187	104	904	-0.0016	-0.0034	0.0003	444	204	Inf
PVX_084110	-0.0062	-0.0094	-0.003	111	73	231	-0.0014	-0.0034	0.0007	504	201	Inf
PVX_099975	-0.0103	-0.0148	-0.0058	67	47	119	-0.0057	-0.011	-0.0004	122	63	1654
PVX_116850	-0.0029	-0.0041	-0.0018	237	169	394	-0.0068	-0.0106	-0.0029	103	65	239
PVX_111175	-0.0062	-0.0105	-0.0019	112	66	362	-0.0032	-0.0077	0.0014	219	90	Inf
PVX_098585	-0.0015	-0.0022	-0.0008	472	317	923	-0.0025	-0.0038	-0.0012	275	183	558
PVX_096995	-0.0128	-0.0176	-0.0081	54	39	86	-0.0209	-0.0273	-0.0145	33	25	48
PVX_122805-01	-0.0045	-0.0073	-0.0017	154	95	402	-0.002	-0.0052	0.0012	344	133	Inf
PVX_097575	-0.0096	-0.0138	-0.0053	73	50	131	-0.0068	-0.0142	0.0006	102	49	Inf
PVX_002790	-0.0018	-0.0033	-0.0002	396	211	3094	-0.006	-0.01	-0.002	115	70	340
PVX_121950	-0.0074	-0.0108	-0.0039	94	64	178	-0.003	-0.0068	0.0009	235	102	Inf
PVX_092990	-0.0034	-0.0047	-0.0021	204	147	332	-0.0039	-0.0064	-0.0014	176	108	483
PVX_083275	-0.0013	-0.0026	0.0001	539	262	Inf	-0.0021	-0.0043	0.0001	331	161	Inf
PVX_124090	-0.0169	-0.0236	-0.0101	41	29	68	-0.014	-0.0214	-0.0066	49	32	105
PVX_095055	-0.0087	-0.0129	-0.0045	80	54	155	-0.001	-0.0031	0.0012	714	220	Inf
PVX_114025	-0.0021	-0.0029	-0.0013	336	243	546	-0.0027	-0.0043	-0.0012	252	162	572
PVX_101580	-0.0058	-0.0093	-0.0024	119	75	290	-0.0016	-0.0073	0.0041	439	96	Inf
PVX_094920	-0.0024	-0.0031	-0.0016	293	222	430	-0.0042	-0.0065	-0.0019	166	107	371
PVX_084340	-0.004	-0.0057	-0.0023	174	122	306	-0.0075	-0.0115	-0.0034	93	60	203
PVX_123575	-0.0123	-0.0167	-0.008	56	42	87	-0.0076	-0.0137	-0.0016	91	51	436
PVX_082640	-0.0051	-0.0082	-0.0021	135	84	336	-0.0017	-0.0047	0.0013	414	148	Inf
PVX_121925	-0.0118	-0.0168	-0.0068	59	41	102	-0.0022	-0.0066	0.0022	315	105	Inf
PVX_112690	-0.0027	-0.0035	-0.0019	255	198	358	-0.0023	-0.0037	-0.0009	301	186	788
PVX_080100	-0.0029	-0.0039	-0.002	236	178	353	-0.0071	-0.0118	-0.0024	97	59	288
PVX_121897	-0.0036	-0.0052	-0.0019	195	134	358	-0.008	-0.0129	-0.0031	86	54	221
PVX_097680	-0.0066	-0.0099	-0.0033	105	70	210	-0.0092	-0.0136	-0.0047	76	51	147
PVX_086915	-0.0041	-0.0075	-0.0007	169	92	1015	-0.0015	-0.0039	0.0008	450	178	Inf
PVX_082700	-0.0049	-0.0073	-0.0024	142	95	284	-0.0135	-0.0201	-0.0069	51	35	100
PVX_088910-Tr1	-0.0037	-0.0064	-0.001	188	109	669	-0.002	-0.0053	0.0013	343	130	Inf
PVX_082650	-0.0059	-0.0082	-0.0035	118	84	198	-0.0153	-0.0225	-0.008	45	31	87
PVX_085665	-0.0041	-0.0075	-0.0007	169	92	1032	-0.0012	-0.0026	0.0001	574	272	Inf
PVX_115165	-0.0031	-0.0053	-0.0009	224	131	777	-0.0029	-0.0056	-0.0002	239	125	2899
PVX_112680	-0.0017	-0.0025	-0.0009	417	281	807	-0.0021	-0.0032	-0.0009	336	215	767
PVX_081815	-0.0051	-0.0082	-0.0021	135	85	326	-0.0011	-0.0038	0.0015	605	181	Inf
PVX_003905	-0.0135	-0.0183	-0.0086	52	38	80	-0.0067	-0.0133	-0.0001	104	52	11108
PVX_123760	-0.0162	-0.0213	-0.0111	43	33	63	-0.0067	-0.0133	-0.0001	103	52	8774
PVX_085550	-0.0061	-0.0097	-0.0026	113	72	267	-0.0026	-0.0071	0.002	271	97	Inf
PVX_083570	-0.003	-0.0051	-0.0008	234	137	816	-0.0011	-0.0035	0.0012	612	199	Inf
PVX_098582	-0.0054	-0.0084	-0.0024	129	82	292	-0.0021	-0.0044	0.0002	328	158	Inf
PVX_116915	-0.0069	-0.0104	-0.0033	101	67	209	-0.0054	-0.0092	-0.0016	128	75	427
PVX_099975	-0.0103	-0.0148	-0.0058	67	47	119	-0.0057	-0.011	-0.0004	122	63	1654
PVX_085930	-0.0025	-0.0035	-0.0016	276	201	440	-0.0031	-0.0047	-0.0015	226	148	477
PVX_084420	-0.0059	-0.0087	-0.0031	117	79	225	-0.0073	-0.0116	-0.0029	95	60	237
PVX_002500	-0.0096	-0.0138	-0.0055	72	50	127	-0.0124	-0.0191	-0.0058	56	36	120
PVX_122805-02	-0.0104	-0.0136	-0.0073	67	51	95	-0.0115	-0.0173	-0.0057	60	40	122
PVX_115465	-0.0107	-0.0145	-0.0069	65	48	100	-0.0082	-0.0152	-0.0012	85	46	602
PVX_081330	-0.0149	-0.0199	-0.0099	46	35	70	-0.0064	-0.0108	-0.0019	109	64	372
PVX_003565	-0.0022	-0.0047	0.0003	316	148	Inf	-0.0006	-0.0015	0.0002	1107	467	Inf
PVX_092975	-0.01	-0.0136	-0.0064	69	51	108	-0.002	-0.0045	0.0006	355	154	Inf
PVX_088860	-0.0049	-0.0068	-0.003	142	102	234	-0.0056	-0.0088	-0.0024	124	79	287
PVX_084815	-0.0081	-0.012	-0.0043	85	58	162	-0.015	-0.0221	-0.0079	46	31	87
PVX_095055	-0.0087	-0.0129	-0.0045	80	54	155	-0.001	-0.0031	0.0012	714	220	Inf
PVX_099900	-0.0124	-0.0173	-0.0075	56	40	93	-0.0022	-0.0056	0.0013	322	124	Inf
PVX_086320	-0.0039	-0.0066	-0.0013	176	105	535	-0.0015	-0.0037	0.0007	454	185	Inf
PVX_112710	-0.0107	-0.0161	-0.0053	65	43	130	-0.0027	-0.0069	0.0016	260	101	Inf
PVX_111215	-0.0112	-0.0169	-0.0055	62	41	127	-0.0014	-0.0048	0.0019	479	145	Inf
PVX_119265	-0.0026	-0.0037	-0.0016	265	188	445	-0.0027	-0.0045	-0.001	253	155	692
PVX_122720	-0.0021	-0.0045	0.0002	326	154	Inf	-0.0011	-0.0037	0.0014	605	186	Inf
PVX_002800	-0.0059	-0.0096	-0.0022	118	73	317	-0.0029	-0.008	0.0022	241	87	Inf
PVX_003745	-0.0019	-0.0028	-0.0009	372	248	745	-0.0035	-0.0058	-0.0012	198	120	571
PVX_101515	-0.0074	-0.0107	-0.0041	93	65	169	-0.0109	-0.0171	-0.0048	63	41	144
PVX_088125	-0.0092	-0.0124	-0.0061	75	56	113	-0.0134	-0.0197	-0.0072	52	35	96
PVX_125728	-0.0023	-0.0033	-0.0014	295	212	485	-0.003	-0.0052	-0.0008	230	132	890
PVX_097690	-0.0062	-0.0094	-0.0031	111	74	222	-0.0099	-0.0166	-0.0032	70	42	215
PVX_090230	-0.0045	-0.0064	-0.0025	156	108	280	-0.006	-0.01	-0.002	115	69	340
PVX_082695	-0.0074	-0.013	-0.0018	94	53	396	-0.0034	-0.0081	0.0013	203	86	Inf
PVX_096245-Tr1	-0.0041	-0.0068	-0.0013	170	102	518	-0.0011	-0.0028	0.0006	635	248	Inf
PVX_082645	-0.0083	-0.0116	-0.0049	84	60	140	-0.01	-0.015	-0.0049	70	46	141
PVX_000930	-0.0024	-0.0034	-0.0015	283	206	456	-0.0039	-0.0058	-0.0021	177	120	332
PVX_080530	-0.0097	-0.0152	-0.0042	72	46	165	-0.0026	-0.0055	0.0003	264	125	Inf
PVX_117880	-0.0021	-0.0028	-0.0014	335	248	513	-0.0021	-0.0033	-0.0009	327	210	744
PVX_087095	0.0005	-0.0012	0.0022	Inf	598	Inf	-0.0004	-0.0021	0.0014	1968	324	Inf
PVX_003905	-0.0135	-0.0183	-0.0086	52	38	80	-0.0067	-0.0133	-0.0001	104	52	11108
PVX_099295	-0.0018	-0.0024	-0.0012	378	284	568	-0.0017	-0.0027	-0.0007	402	255	956
PVX_085550	-0.0061	-0.0097	-0.0026	113	72	267	-0.0026	-0.0071	0.002	271	97	Inf
PVX_084470	-0.009	-0.0129	-0.0051	77	54	137	-0.0124	-0.0193	-0.0055	56	36	126
PVX_098582	-0.0054	-0.0084	-0.0024	129	82	292	-0.0021	-0.0044	0.0002	328	158	Inf
PVX_096950	-0.0086	-0.0115	-0.0056	81	60	124	-0.0117	-0.0184	-0.0049	59	38	141
PVX_099975	-0.0103	-0.0148	-0.0058	67	47	119	-0.0057	-0.011	-0.0004	122	63	1654
PVX_087885	-0.0022	-0.003	-0.0013	321	232	520	-0.0035	-0.0052	-0.0018	198	133	385
PVX_110810	-0.0038	-0.005	-0.0026	182	139	267	-0.0068	-0.0111	-0.0025	102	62	281
PVX_090240	-0.0057	-0.0082	-0.0032	121	84	215	-0.0097	-0.0174	-0.0021	71	40	336
PVX_088820	-0.0039	-0.0051	-0.0027	178	136	259	-0.0052	-0.008	-0.0023	134	87	297
PVX_094830	-0.003	-0.0041	-0.0019	230	169	364	-0.0051	-0.0077	-0.0026	135	90	268
PVX_083550	-0.0084	-0.013	-0.0038	82	53	182	-0.0029	-0.0071	0.0014	242	98	Inf
PVX_111035	-0.0113	-0.0166	-0.0059	61	42	117	-0.0083	-0.014	-0.0026	84	49	269
PVX_094255	-0.0039	-0.0053	-0.0025	178	130	281	-0.0131	-0.0202	-0.0059	53	34	117
PVX_097715	-0.0061	-0.0078	-0.0044	113	89	156	-0.0088	-0.0137	-0.0038	79	50	182
PVX_088990	-0.0039	-0.0063	-0.0015	179	110	475	-0.002	-0.0047	0.0008	354	148	Inf
PVX_090030	-0.0056	-0.0088	-0.0023	124	79	297	-0.0065	-0.0109	-0.0021	106	63	329
PVX_090210	-0.0003	-0.0008	0.0003	2482	822	Inf	-0.0008	-0.0019	0.0003	885	369	Inf
PVX_101605	-0.0065	-0.0098	-0.0031	107	70	225	-0.0012	-0.0035	0.0011	570	198	Inf
PVX_110945	-0.0126	-0.0172	-0.0081	55	40	86	-0.0061	-0.0122	0	114	57	Inf
PVX_086850	-0.0059	-0.0089	-0.0029	117	78	236	-0.001	-0.0026	0.0005	662	265	Inf
PVX_111290	-0.0029	-0.0051	-0.0007	239	137	957	-0.0026	-0.0056	0.0004	265	123	Inf
PVX_093665	-0.003	-0.0055	-0.0005	233	127	1502	-0.0011	-0.0029	0.0006	607	241	Inf
PVX_117465	-0.0135	-0.0187	-0.0083	51	37	84	-0.0027	-0.0071	0.0018	260	98	Inf
PVX_092915	-0.0075	-0.0107	-0.0043	93	65	162	-0.0079	-0.0136	-0.0022	88	51	322
PVX_090265	-0.0052	-0.0078	-0.0027	132	89	257	-0.0095	-0.0155	-0.0035	73	45	195
PVX_084335	-0.0117	-0.0157	-0.0077	59	44	90	-0.0072	-0.0132	-0.0011	97	52	609
PVX_123505	-0.0009	-0.0029	0.0012	807	236	Inf	-0.0014	-0.0034	0.0006	499	203	Inf
PVX_097695	-0.0039	-0.0066	-0.0013	177	106	538	-0.0103	-0.0153	-0.0053	67	45	131
PVX_001005	-0.0115	-0.0172	-0.0057	61	40	122	-0.0023	-0.0057	0.0011	302	122	Inf
PVX_082690	-0.0081	-0.0126	-0.0036	86	55	192	-0.0036	-0.0074	0.0003	195	93	Inf
PVX_092425	-0.0046	-0.0075	-0.0018	149	92	396	-0.0013	-0.0033	0.0007	521	208	Inf
PVX_099975	-0.0103	-0.0148	-0.0058	67	47	119	-0.0057	-0.011	-0.0004	122	63	1654
PVX_091700	-0.0111	-0.0164	-0.0057	63	42	121	-0.0077	-0.0128	-0.0026	90	54	263
PVX_097960	-0.0026	-0.0047	-0.0005	264	146	1361	-0.002	-0.0049	0.001	352	141	Inf
PVX_003555-2	-0.0011	-0.0016	-0.0005	654	423	1434	-0.0018	-0.0026	-0.0009	390	262	763
PVX_099375	-0.0138	-0.0181	-0.0095	50	38	73	-0.0031	-0.007	0.0008	223	99	Inf
PVX_003905	-0.0135	-0.0183	-0.0086	52	38	80	-0.0067	-0.0133	-0.0001	104	52	11108
PVX_123685-01	-0.0137	-0.0185	-0.0088	51	37	79	-0.0101	-0.0168	-0.0033	69	41	207
PVX_000975	-0.0087	-0.0127	-0.0047	80	55	148	-0.0033	-0.0076	0.001	212	92	Inf
PVX_086090	-0.0076	-0.0122	-0.0031	91	57	227	-0.0014	-0.0037	0.001	513	186	Inf
PVX_125738	-0.003	-0.0043	-0.0016	235	161	436	-0.0058	-0.0095	-0.0022	119	73	312
PVX_112685	-0.0029	-0.004	-0.0018	239	174	383	-0.003	-0.0047	-0.0013	232	147	544
PVX_099975	-0.0103	-0.0148	-0.0058	67	47	119	-0.0057	-0.011	-0.0004	122	63	1654
PVX_099930	-0.0043	-0.0065	-0.0021	162	107	335	-0.01	-0.017	-0.0029	69	41	235
PVX_110810	-0.0038	-0.005	-0.0026	182	139	267	-0.0068	-0.0111	-0.0025	102	62	281
PVX_087725	-0.0093	-0.0133	-0.0052	75	52	133	-0.0037	-0.0094	0.0021	189	73	Inf
PVX_088825	-0.0086	-0.013	-0.0041	81	53	169	-0.0052	-0.0104	0.0001	135	67	Inf
PVX_001015	-0.0033	-0.0049	-0.0016	212	141	427	-0.0092	-0.0154	-0.003	75	45	229
PVX_092995	-0.0099	-0.0128	-0.007	70	54	99	-0.016	-0.0241	-0.008	43	29	87
PVX_114330	-0.0122	-0.0176	-0.0069	57	39	101	-0.016	-0.0243	-0.0076	43	29	91
PVX_090330	-0.0023	-0.0032	-0.0013	308	218	521	-0.0035	-0.0055	-0.0015	200	127	470
PVX_003770	-0.0116	-0.0152	-0.008	60	46	87	-0.0158	-0.0218	-0.0099	44	32	70
PVX_089940	-0.0055	-0.009	-0.0021	125	77	336	-0.0011	-0.0028	0.0007	653	245	Inf
PVX_090225	-0.0018	-0.0027	-0.001	379	257	722	-0.0042	-0.0062	-0.0022	164	111	312
PVX_000810	-0.021	-0.0295	-0.0125	33	23	55	-0.0304	-0.038	-0.0227	23	18	31
PVX_099575	-0.0111	-0.0197	-0.0025	63	35	283	-0.0249	-0.0292	-0.0206	28	24	34
PVX_114565	-0.0021	-0.0055	0.0013	330	127	Inf	-0.0078	-0.0113	-0.0043	89	62	160
PVX_100975	-0.0132	-0.0193	-0.0071	53	36	98	-0.0276	-0.0337	-0.0216	25	21	32
PVX_118040	-0.0163	-0.0244	-0.0083	42	28	84	-0.0197	-0.0231	-0.0163	35	30	43
PVX_089585	-0.0208	-0.0302	-0.0114	33	23	61	-0.0221	-0.0261	-0.0181	31	27	38
PVX_081560	-0.018	-0.0256	-0.0103	39	27	67	-0.0293	-0.0342	-0.0244	24	20	28
PVX_000815	-0.0181	-0.025	-0.0113	38	28	61	-0.032	-0.0366	-0.0274	22	19	25
PVX_113965_1o2	-0.015	-0.0229	-0.0071	46	30	98	-0.0272	-0.0329	-0.0214	26	21	32
PVX_113965_2o2	-0.0137	-0.0287	0.0012	51	24	Inf	-0.0295	-0.0364	-0.0226	24	19	31
PVX_123510	-0.0131	-0.0212	-0.0051	53	33	137	-0.034	-0.0404	-0.0275	20	17	25
PVX_083025	-0.0091	-0.0145	-0.0036	76	48	193	-0.027	-0.0333	-0.0207	26	21	33
PVX_084410	-0.0157	-0.0287	-0.0027	44	24	256	-0.0338	-0.0391	-0.0284	21	18	24
PVX_001025	NA	NA	NA	NA	NA	NA	-0.0211	-0.0263	-0.0159	33	26	44
PVX_119755	-0.0159	-0.0238	-0.0079	44	29	87	-0.0262	-0.0302	-0.0222	26	23	31
PVX_083235	-0.0188	-0.0254	-0.0121	37	27	57	-0.0425	-0.0524	-0.0326	16	13	21
PVX_094925	-0.019	-0.0262	-0.0118	37	26	59	-0.0233	-0.0288	-0.0177	30	24	39
PVX_112625	-0.0143	-0.0216	-0.007	49	32	99	-0.03	-0.0334	-0.0267	23	21	26
PVX_092745	-0.0097	-0.0179	-0.0015	71	39	453	-0.0244	-0.0277	-0.021	28	25	33
PVX_079955	-0.0113	-0.0198	-0.0027	62	35	257	-0.0165	-0.021	-0.0121	42	33	57
PVX_086010	-0.0118	-0.0205	-0.0031	59	34	226	-0.0497	-0.0557	-0.0438	14	12	16
PVX_099080	-0.0106	-0.0179	-0.0034	65	39	205	-0.0306	-0.0374	-0.0239	23	19	29
PVX_081705	-0.008	-0.0123	-0.0038	86	57	183	-0.0242	-0.0287	-0.0198	29	24	35
PVX_101345	-0.0176	-0.0286	-0.0065	39	24	106	-0.0374	-0.0439	-0.0309	19	16	22
PVX_100755	-0.0075	-0.0128	-0.0023	92	54	305	-0.0364	-0.0419	-0.0309	19	17	22
PVX_000555	-0.0075	-0.0139	-0.0012	92	50	598	-0.0186	-0.0224	-0.0149	37	31	47
PVX_123705	-0.0154	-0.0227	-0.0082	45	31	85	-0.0306	-0.0343	-0.027	23	20	26
PVX_079880	-0.0294	-0.0363	-0.0225	24	19	31	-0.0456	-0.0519	-0.0393	15	13	18
PVX_099315	-0.0125	-0.0196	-0.0054	55	35	127	-0.0363	-0.0406	-0.0321	19	17	22
PVX_001000	-0.0171	-0.0237	-0.0105	41	29	66	-0.029	-0.0343	-0.0238	24	20	29
PVX_123105	-0.0113	-0.0181	-0.0044	61	38	157	-0.0212	-0.025	-0.0173	33	28	40
PVX_117195	-0.0219	-0.0286	-0.0152	32	24	46	-0.0333	-0.0394	-0.0271	21	18	26
PVX_002550_1o3	-0.0518	-0.0656	-0.0381	13	11	18	-0.0186	-0.0227	-0.0144	37	31	48
PVX_002550_2o3	-0.0118	-0.0167	-0.0069	59	42	100	-0.0438	-0.0531	-0.0345	16	13	20
PVX_002550_3o3	-0.0114	-0.0161	-0.0067	61	43	104	-0.0145	-0.0181	-0.0108	48	38	64

### Sheet: variables
Variable	Explanation
r_mean	antibody decay rate
d_half	model estimated half-life (days)
_low	lower 95% confidence interval (2.5 percentile)
_high	upper 95% confidence interval (97.5 percentile)
