## Supplementary material for "Development and validation of serological markers for detecting recent exposure to *Plasmodium vivax* infection"

### Sheet: Sheet1
Table S3: Association of antibody level with current P. vivax infection. Logistic regression model, adjusted for age and sex, and occupation for Thailand and Brazil.
	Thailand					Brazil					Solomon Islands
Protein	Odds Ratio	95% CI - lower	95% CI - upper	P value	n	Odds Ratio	95% CI - lower	95% CI - upper	P value	n	Odds Ratio	95% CI - lower	95% CI - upper	P value	n
PVX_090265	7.70121	3.58622	16.5379	p<0·0001	826	4.57937	2.6878	7.80215	p<0.0001	925	3.66098	2.1952	6.1055	p<0·0001	751
PVX_090240	6.76124	2.51644	18.1663	p<0·0001	826	1.67973	1.10222	2.55984	0.016	925	2.34628	1.43223	3.84369	0.001	751
PVX_094255A	6.13016	2.9961	12.5426	p<0·0001	829	6.4744	3.67237	11.4144	p<0.0001	925	3.94325	2.59986	5.98076	p<0·0001	751
PVX_099930B	6.07543	2.35186	15.6944	p<0·0001	826	1.90941	1.15451	3.1579	0.012	925	0.758986	0.426254	1.35145	0.349	751
PVX_090325	6.0388	2.77332	13.1493	p<0·0001	826	4.35849	2.71584	6.99471	p<0.0001	925	1.3101	0.746392	2.29954	0.347	751
PVX_094255B	6.01211	2.80376	12.8918	p<0·0001	826	6.49179	3.92785	10.7294	p<0.0001	925	6.30196	4.20783	9.43827	p<0·0001	751
PVX_092995	5.57406	2.21972	13.9973	p<0·0001	826	3.23033	2.04149	5.11148	p<0.0001	925	1.34872	0.862419	2.10924	0.19	751
PVX_097715	5.26861	2.32033	11.9631	p<0·0001	829	2.20053	1.22743	3.94511	0.008	925	1.37423	0.853193	2.21346	0.191	751
PVX_084720	5.10053	2.54341	10.2286	p<0·0001	829	1.84768	1.23523	2.76379	0.003	925	0.940505	0.521002	1.69779	0.839	751
PVX_097625	4.79544	2.43955	9.42641	p<0·0001	826	2.65054	1.79024	3.92426	p<0.0001	925	3.19063	2.01859	5.04319	p<0·0001	751
PVX_097720	4.74518	2.69153	8.36576	p<0·0001	826	4.09895	2.5415	6.61081	p<0.0001	925	4.66231	2.93482	7.40663	p<0·0001	751
PVX_121920	4.55494	2.68364	7.73111	p<0·0001	826	3.8463	2.19241	6.74785	p<0.0001	925	2.79279	1.58823	4.91094	p<0·0001	751
PVX_091710	4.49675	2.259	8.95123	p<0·0001	829	2.38177	1.52555	3.71855	p<0.0001	925	0.825436	0.456555	1.49236	0.525	751
PVX_090970	4.44305	1.7847	11.0611	0.001	829	2.49696	1.51641	4.11155	p<0.0001	925	1.55221	0.960999	2.50714	0.072	751
PVX_090330	4.40996	2.41019	8.06897	p<0·0001	826	2.33537	1.63321	3.33941	p<0.0001	925	1.91511	1.13252	3.23847	0.015	751
KMZ83376.1	4.39228	2.0989	9.19154	p<0·0001	826	4.34294	2.72402	6.92401	p<0.0001	925	3.14456	1.89284	5.22404	p<0·0001	751
PVX_084340	4.26136	2.08752	8.69892	p<0·0001	826	2.33481	1.40511	3.87965	0.001	925	1.68279	0.945433	2.99524	0.077	751
PVX_121897	4.17844	1.84681	9.45384	0.001	829	2.27866	1.30821	3.96902	0.004	925	1.24619	0.66066	2.35068	0.497	751
PVX_099980	4.13217	2.1791	7.83574	p<0·0001	829	1.75099	1.05291	2.91188	0.031	925	2.96159	2.22733	3.9379	p<0·0001	751
PVX_000930	4.11446	2.26229	7.48303	p<0·0001	826	2.8843	1.97667	4.20868	p<0.0001	925	2.33255	1.57208	3.46088	p<0·0001	751
PVX_096995	4.01989	2.24381	7.20185	p<0·0001	829	2.99104	1.95658	4.57241	p<0.0001	925	3.69254	2.47623	5.50631	p<0·0001	751
PVX_101530	3.89248	2.1341	7.09966	p<0·0001	829	1.88517	1.2284	2.89307	0.004	925	1.19817	0.705157	2.03587	0.504	751
PVX_087885A	3.79108	2.01372	7.13718	p<0·0001	829	2.65864	1.75299	4.03217	p<0.0001	925	2.99469	1.99557	4.49405	p<0·0001	751
PVX_099930A	3.78938	1.721	8.34365	0.001	826	3.1955	1.97797	5.16245	p<0.0001	925	1.2995	0.757076	2.23056	0.342	751
PVX_095055	3.77654	2.14001	6.66456	p<0·0001	826	2.8865	1.96402	4.24226	p<0.0001	925	2.63817	1.85571	3.75057	p<0·0001	751
PVX_097680	3.73797	2.23428	6.25364	p<0·0001	826	2.99572	1.81826	4.93569	p<0.0001	925	1.91498	1.35194	2.71251	p<0·0001	751
PVX_123685	3.71278	1.78678	7.71485	p<0·0001	826	2.14558	1.42135	3.23882	p<0.0001	925	1.40646	0.904282	2.18751	0.13	751
PVX_101590	3.61926	1.94897	6.72101	p<0·0001	826	2.23236	1.41058	3.53289	0.001	925	1.98636	1.20914	3.26315	0.007	751
PVX_087885B	3.61457	1.83726	7.1112	p<0·0001	826	2.22072	1.40983	3.49801	0.001	925	2.00244	1.2697	3.15803	0.003	751
PVX_088860	3.58975	1.77527	7.25877	p<0·0001	829	1.33509	0.849925	2.09719	0.21	925	1.08494	0.605112	1.94526	0.784	751
PVX_117385	3.56855	1.95805	6.5037	p<0·0001	829	2.0845	1.28678	3.37677	0.003	925	1.26319	0.796023	2.00451	0.321	751
PVX_114330	3.53005	1.86859	6.66882	p<0·0001	826	1.93435	1.15959	3.22678	0.012	925	1.0551	0.641772	1.73462	0.833	751
PVX_088910	3.52616	1.52072	8.17628	0.003	826	3.27119	1.82687	5.85737	p<0.0001	925	2.53101	1.42143	4.50673	0.002	751
PVX_082700	3.51082	1.76398	6.98749	p<0·0001	826	2.76264	1.66524	4.58323	p<0.0001	925	2.39801	1.47815	3.89032	p<0·0001	751
PVX_088820A	3.36383	1.50594	7.51384	0.003	829	3.00404	1.38962	6.49402	0.005	925	0.880683	0.522525	1.48434	0.633	751
PVX_094350	3.35207	1.23033	9.1328	0.018	826	4.23452	2.47924	7.2325	p<0.0001	925	0.685366	0.401619	1.16958	0.166	751
PVX_092990	3.31784	1.31476	8.37264	0.011	829	2.70362	1.45952	5.00816	0.002	925	1.26157	0.740735	2.14863	0.392	751
PVX_098915	3.26773	1.66473	6.41429	0.001	829	1.19904	0.726969	1.97764	0.477	925	1.00484	0.616407	1.63805	0.985	751
PVX_082735	3.26611	1.60871	6.63111	0.001	826	2.11645	1.41436	3.16705	p<0.0001	925	2.42542	1.61528	3.64188	p<0·0001	751
PVX_003770	3.26443	1.73475	6.14295	p<0·0001	829	1.9592	1.27457	3.01157	0.002	925	1.67029	1.02683	2.71697	0.039	751
PVX_112670	3.24096	1.79395	5.85511	p<0·0001	829	3.06416	1.95147	4.81128	p<0.0001	925	3.62475	2.29292	5.73018	p<0·0001	751
PVX_088820B	3.16377	1.15847	8.64026	0.025	826	6.71093	3.32068	13.5625	p<0.0001	925	0.902128	0.509643	1.59687	0.724	751
PVX_001000	3.14794	1.41309	7.01265	0.005	826	1.75848	1.15917	2.66764	0.008	925	0.950613	0.57891	1.56098	0.841	751
PVX_112690	3.147	1.72671	5.73552	p<0·0001	829	2.31374	1.49084	3.59086	p<0.0001	925	0.972598	0.555389	1.70322	0.923	751
PVX_080665	3.09501	1.66346	5.75854	p<0·0001	826	1.57369	1.08748	2.27729	0.016	925	1.03072	0.627157	1.69395	0.905	751
PVX_082670	3.04422	1.59779	5.80008	0.001	826	3.03225	1.84577	4.98139	p<0.0001	925	2.1751	1.52438	3.10358	p<0·0001	751
PVX_094830	2.98753	1.55584	5.73667	0.001	829	1.88699	1.23093	2.89271	0.004	925	1.59211	0.972441	2.60665	0.064	751
PVX_117880	2.96328	1.48252	5.92306	0.002	829	2.27718	1.49175	3.47616	p<0.0001	925	1.33244	0.82554	2.1506	0.24	751
PVX_125728	2.94302	1.35657	6.38475	0.006	829	1.49268	1.06221	2.0976	0.021	925	1.04281	0.690803	1.57418	0.842	751
PVX_112675	2.80124	1.48687	5.27748	0.001	829	1.73915	1.21234	2.4949	0.003	925	1.44347	0.800964	2.60138	0.222	751
PVX_112680	2.79957	1.44559	5.42175	0.002	829	1.96857	1.25873	3.07871	0.003	925	0.997368	0.594446	1.6734	0.992	751
PVX_082645	2.782	1.27547	6.06801	0.01	826	3.07643	1.96494	4.81663	p<0.0001	925	1.96981	1.26758	3.06108	0.003	751
PVX_125738	2.76562	1.40748	5.43427	0.003	826	3.08142	1.96669	4.82799	p<0.0001	925	1.27414	0.724796	2.23985	0.4	751
PVX_003555	2.72745	1.60313	4.64027	p<0·0001	829	1.58114	1.07065	2.33503	0.021	925	0.824765	0.464373	1.46485	0.511	751
PVX_082650	2.42763	1.44348	4.08277	0.001	829	2.07345	1.42171	3.02396	p<0.0001	925	2.11096	1.42971	3.11681	p<0·0001	751
PVX_098582	2.29508	1.10535	4.76535	0.026	826	2.62617	1.55961	4.4221	p<0.0001	925	1.66958	0.886312	3.14504	0.113	751
PVX_110810B	2.22592	1.32833	3.73004	0.002	826	2.28057	1.51028	3.44374	p<0.0001	925	1.86888	1.25788	2.77667	0.002	751
AAY34130.1	2.10901	1.32833	3.3485	0.002	826	2.28939	1.44045	3.63867	p<0.0001	925	1.78682	1.22046	2.616	0.003	751
PVX_110810A	2.07688	1.32642	3.25194	0.001	826	2.19862	1.37046	3.52724	0.001	925	1.95706	1.35118	2.83462	p<0·0001	751
PVX_098585	2.07474	1.14769	3.75062	0.016	826	1.52842	0.968781	2.41134	0.068	925	2.27989	1.52973	3.39792	p<0·0001	751
